# Dietary inclusion of *Asparagopsis taxiformis* significantly reduces methane emissions in dairy ruminants by mechanistically altering vitamin B12-dependent and other methanogenesis precursor pathways

**DOI:** 10.1101/2025.05.29.656281

**Authors:** Katie Lawther, Nicholas J Dimonaco, Abdulai Guinguina, Sophie J Krizsan, Sharon A Huws

## Abstract

Ruminant products are consumed widely on a global level due to their high protein and micronutrient density. However, ruminant production is a major source of greenhouse gas emissions, particularly with respect to methane (CH₄), with ruminants contributing 33% of all anthropogenic CH₄ emissions. CH₄ is produced due to the natural fermentative processes undertaken by the complex rumen microbiome, primarily via the utilisation of hydrogen by rumen archaea to form CH₄. Previous studies have shown that feeding the red seaweed *Asparagopsis taxiformis* (ASP) to ruminants can reduce CH₄emissions from beef cattle by up to 80% (Roque et al., 2021). Nevertheless, the mechanism of action of this seaweed in terms of effects on the rumen microbiome is largely unknown, which is the main focus of this study. Six Nordic Red cows at 122 ± 13.7 (mean ± SD) days in milk were divided into 3 blocks by milk yield in Latin square design and fed grass silage and a commercial concentrate (60:40) either with or without 0.5% ASP on an organic matter basis. Rumen fluid was collected 19 days into each experimental period, with a holistic approach using both assembly and read mapping based approaches to interrogate taxonomic, functional, and ecological shifts applied to metagenomic data. We show that ASP reduces methane production not only through direct inhibition of methanogens but also by disrupting cobamide-dependent metabolic pathways and redirecting carbon flow toward pyruvate and propionate rather than acetate and methane. For the first time, specific enzymes involved in vitamin B12 (cobamide) biosynthesis are identified as suppressed by ASP, and microbial taxa contributing to these functional changes are elucidated showing both niche displacement and resilience within the rumen microbiome. These findings offer new mechanistic insight into how red seaweed supplementation modulates the rumen microbiome, supporting its potential role in sustainable ruminant production.
