## Supplementary File 1 for "Dietary inclusion of *Asparagopsis taxiformis* significantly reduces methane emissions in dairy ruminants by mechanistically altering vitamin B12-dependent and other methanogenesis precursor pathways"

### Sheet: Sheet1
Genus	Relative abundance (%)
g__Bacillus	0.120449
g__Cryptococcus	0.00118231
g__Enterococcus	0.146322
g__Escherichia	0.111889
g__Juglans	0.00014693
g__Limosilactobacillus	0.104313
g__Listeria	0.151761
g__Pseudomonas	0.0669272
g__Saccharomyces	0.0276081
g__Salmonella	0.0973709
g__Staphylococcus	0.171679
g__unknown	0.000351439
